# Global untreated wastewater hosts a vast reservoir of previously uncharacterized microbial lineages

**DOI:** 10.64898/2026.07.28.741345

**Authors:** Nelson Ruth, Daryl Domman, Brett Youtsey, Po-E Li, Andrew Hatch, Patrick Chain, Migun Shakya

**Author notes:** Corresponding Author: Migun Shakya, Bioscience Division, Los Alamos National Laboratory Los Alamos, New Mexico, USA, LA-UR-25-31023.

## Abstract

Untreated wastewater are reservoirs of microbial communities originating from different sources within an urbanized human-populated area and is now regularly used for tracking and assessing levels of certain human pathogens like SARS-CoV-2, *Salmonella,* and Poliomyelitis. Wastewater microbial communities can exhibit high diversity, comprised of mostly non-pathogens alongside a smaller population of pathogens. Much of the research on wastewater has focused on either pathogens or microbiomes in the treatment plants, but not on the microbiome of untreated wastewater, which is perhaps more reflective of community health. Moreover, as wastewater usage expands to more known and unknown pathogen detection, a deeper understanding of both wastewater’s overall genetic diversity and diversity over time is pivotal. Towards that goal, we characterized the observed microbial diversity of global untreated wastewater by analyzing 1,344 publicly available metagenomes, representing 6 continents, and created a global wastewater database hosted at https://doi.org/10.5281/zenodo.17794790. We elucidated the full spectrum of prokaryotic diversity by recovering and characterizing high quality bins, contigs, and reads from all the data. We provide the first comprehensive, publicly available database describing global wastewater by uncovering previously uncharacterized microbes, identifying geographically specific microbial populations, and creating a high-quality dataset to advance future microbiome, epidemiological, and biosurveillance research.
