## Supplementary Tables and Figures for "Global untreated wastewater hosts a vast reservoir of previously uncharacterized microbial lineages": Supp_Table2_ ww_sources.xlsx

### Sheet: 2. ww_sources
Supplementary Table 2: Count of wastewater sources per environment used in the study
Wastewater source	Count
Sewage	995
WWTP influent	122
Hospital	152
Agricultural	53
Industrial	1
Urban	20
Undefined	1
Sum	1344
