## Supplementary Tables and Figures for "Global untreated wastewater hosts a vast reservoir of previously uncharacterized microbial lineages": Supp_Table3_ Continental_specificity.xlsx

### Sheet: 3. Continental_specificity
Supplementary Table 3: Distribution of uSGBs and kSGBs across continent and their pathogenic potential
Continent	Total SGBs	kSGBs	uSGBs	Pathogenic SGBs	Ratio Unknown	Ratio Pathogens
Global	26	22	4	4	0.153846	0.153846
North America	636	237	399	28	0.627358	0.0440252
Euro	804	432	372	50	0.462687	0.0621891
Asia	1404	495	909	77	0.647436	0.0548433
Africa	900	210	690	39	0.766667	0.0433333
South America	140	44	96	6	0.685714	0.0428571
Oceania	97	57	40	8	0.412371	0.0824742
